# A genomic diversity atlas of North American frogs reveals geographic hotspots and coldspots of intraspecific variation

**DOI:** 10.64898/2026.03.13.711368

**Authors:** Lisa N. Barrow, Chris X. McDaniels, Anusha P. Bishop, Luis Amador, Daniele L. F. Wiley, Celina M. Eberle, Noelle M. Mason, Esteban O. Rosario Sanchez, J. Tomasz Giermakowski, Eric A. Hoffman, Gregory F. M. Jongsma, Moses J. Michelsohn, Maria Nava Martinez, Kadie N. Omlor, Sophia R. Rivera, Ariadna S. Torres López, Alexa R. Warwick, Kathleen C. Webster

**Affiliations:** Museum of Southwestern Biology and Department of Biology, University of New Mexico; Albuquerque, New Mexico, 87131, United States; Department of Environmental Science, Policy, and Management, University of California, Berkeley; Berkeley, California, 94720, United States; Department of Biology, University of Central Florida; Orlando, Florida, 32816, United States; Department of Natural History, New Brunswick Museum; New Brunswick, E2K 1E5, Canada; Department of Fisheries and Wildlife, Michigan State University; East Lansing, Michigan, 48824, United States

**Keywords:** extended specimens, museum collections, latitudinal diversity gradient, biodiversity hotspots, amphibians, ddRAD sequencing

## Abstract

Genetic variation is a key component of population resilience and thus an essential tool for wildlife management. For most species, however, we lack information about their current range-wide genomic diversity and how historical and contemporary factors have shaped those patterns. To address these gaps, we built new georeferenced genomic datasets for 2,481 individuals from 46 frog species to develop a genomic diversity atlas representing 43% of species native to the United States and Canada. We identified geographic “hotspots” of high genomic diversity and “coldspots” of low genomic diversity across species and analyzed potential explanations for these patterns. Our results show that several species have their lowest diversity at northern latitudes, at range edges, or within fragmented populations, suggesting areas in need of careful monitoring. More than half (56.8%) of species exhibited a latitudinal gradient in genomic diversity, but we found little evidence for an association between genomic diversity and human disturbance. Furthermore, discordant latitudinal patterns among species suggest that a combination of factors, including range center-edge dynamics and range fragmentation, interact to produce variable diversity patterns. Our study provides a general framework for mapping range-wide genomic diversity of multiple species to support genetically informed biodiversity conservation.

---

Genetic diversity within species is essential to adaptation and survival in changing environments^1,2^, and it is a key target under the Convention on Biological Diversity’s Kunming-Montreal Global Biodiversity Framework^3^. The logistical challenges of documenting and explaining genetic diversity patterns within and among species, however, remain daunting. High-quality tissues and genome-scale data do not exist for most populations and taxonomic groups^4,5^, and methods to interpret population genomic data for many species in a comparative framework are still emerging^6,7^. Natural history tissue repositories, high-throughput genotyping, and novel approaches for analyzing spatial genomic patterns provide the samples, data, and framework needed to understand this critical component of biodiversity.

Biodiversity hotspots are commonly used to prioritize areas for conservation based on criteria such as species richness, endemism, and rarity^8^. More recently, multispecies genetic diversity hotspots have been considered in some regions^9–12^, but incorporating genetic information into conservation planning at broad scales remains challenging. Synthesizing existing data is more cost-effective than generating new sequences, but this approach requires substantial data curation because most genetic sequences in public repositories are not linked to geographic coordinates^13–15^. Furthermore, much of the available genetic information from natural populations consists of mitochondrial or chloroplast DNA, which represents a single history and may not reflect the intraspecific variation relevant for biodiversity conservation^16,17^. Previous efforts to uncover the spatial distribution of genetic variation at a global scale have also highlighted important taxonomic and regional gaps in existing data^18^. Additional georeferenced, genome-wide datasets for underrepresented taxa are therefore needed to characterize the spatial distribution of genomic diversity and incorporate genetic information into conservation planning.

In addition to determining where genomic variation occurs, understanding how historical and contemporary factors influence that variation, and why species exhibit discordant patterns, are important goals in evolutionary biology. Decades of phylogeographic studies focused on one or few species at a time have provided valuable insights into regional biogeographic patterns, but sampling differences often make comparisons in a common framework difficult^19,20^. Macrogenetic studies reanalyzing repurposed data from thousands of species have shown that mitochondrial variation is associated with geographic attributes such as latitude, range size, and climate across eukaryotes^21,22^, insects^23^, mammals^18,24^, and amphibians^18,24,25^. The availability and representation of single-locus data have often required analyses at coarse scales that could not account for species identity or regional differences^24^. New reduced-representation genomic sequencing datasets^26^ make it increasingly feasible to analyze genomic diversity within and across species, providing opportunities to assess the consistency of range-wide patterns and identify species-specific discrepancies that may be important for managing vulnerable taxa.

Amphibians are the most threatened vertebrate class^27^ and would benefit from further genomic study, but progress has been hindered by their large, complex genomes^28^. Here, we present 46 georeferenced, genome-scale datasets for frogs sampled across the eastern two-thirds of North America. We harness these data to build a genomic diversity atlas and address consequential goals in both conservation and evolutionary biology. First, we generated continuous maps of genomic diversity for each species and combined these to identify “hotspots” of high diversity and “coldspots” of low diversity across multiple species that can be used to inform conservation priorities. Second, we test whether latitude or human disturbance, two major factors previously associated with genomic diversity^18^, explain the spatial distribution of intraspecific variation while considering differences among species and regions. Finally, we investigate the predictability of these range-wide diversity patterns based on geographic range and biological characteristics. Overall, our study provides a general framework for mapping and interpreting spatial genomic diversity within and across species that is extendable to other taxa and regions.
