## Supplementary Table 2 for "A genomic diversity atlas of North American frogs reveals geographic hotspots and coldspots of intraspecific variation"

### Sheet: TableS2
species	family	region_3cat	n_samples	clust_opt	n_loci_co50	ho_mean	ho_min	ho_max	ho_range	ho_sd	ho_cv	lat_sm_loc_rho	lat_sm_loc_p	lat_sm_loc_p_adj_bh	lat_sm_binary	lat_sreg_mod	lat_sreg_est	lat_sreg_p	lat_sreg_p_adj_bh	lat_sreg_binary	ant_sm_loc_rho	ant_sm_loc_p	ant_sm_loc_p_adj_bh	ant_sreg_mod	ant_sreg_est	ant_sreg_p	ant_sreg_p_adj_bh	range_size_coords	mean_lat_coords	max_lat_coords	min_lat_coords	midpoint_lat_coords	max_body_size	therm_tolerance	therm_uniqueID	therm_ref	therm_metric	therm_lifestage	therm_endpoint
Acris blanchardi	Hylidae	GreatPlains_Deserts	61	93	18293	0.0686592	0.0285949	0.110359	0.0817645	0.0164124	23.9042	-0.793117	8.377e-08	1.63817e-06	1	SEM	-0.00329986	4.43e-09	1.29947e-07	1	0.439598	0.005109	0.027248	SEM	0.00031365	0.1001	0.207266	1.3554e+06	35.439	42.3131	29.9651	36.1391	38	43.24	1497	Dunlap_1968	CTmax	adults	other - "the temperature at which no further movements of throat, abdomen, or limbs could be elicited by tapping the container against the wall of the beaker for 10 sec"
Acris crepitans	Hylidae	EasternForests	53	93	18119	0.0794736	0.030535	0.0985815	0.0680465	0.0159745	20.1003	-0.807419	7.881e-08	1.63817e-06	1	SLM	-0.00487656	6.494e-11	2.28589e-09	1	0.285424	0.08238	0.188297	SLM	0.00017938	0.03505	0.11216	526060	35.5145	38.5815	31.4115	34.9965	38	NA	NA	NA	NA	NA	NA
Acris gryllus	Hylidae	EasternForests	61	91	9810	0.0465276	0.0336837	0.0569569	0.0232732	0.00554864	11.9255	-0.505204	0.0002587	0.00252951	1	SLM	-0.00045331	0.06311	0.160976	0	0.344574	0.01533	0.0658068	SLM	7.9782e-05	0.2339	0.367557	1.00658e+06	31.5919	36.9583	26.3325	31.6454	33	37.8	2695	John-Alder_et_al_1988	CTmax	adults	LRR
Anaxyrus americanus	Bufonidae	NorthernForests	61	93	15187	0.0621348	0.0400997	0.0740401	0.0339404	0.00843905	13.5818	-0.67761	1.332e-08	3.34903e-07	1	SEM	-0.00034789	0.2053	0.330135	0	-0.136471	0.3205	0.456755	EXP	-2.87e-05	0.7796	0.836636	3.09876e+06	41.215	47.3974	30.7593	39.0784	155	39.04	3169	Lutterschmidt_and_Hutchison_1997	CTmax	adults	LRR
Anaxyrus cognatus	Bufonidae	GreatPlains_Deserts	58	93	16157	0.113252	0.0945618	0.133607	0.0390449	0.0105	9.27132	0.180519	0.1826	0.312016	0	EXP	0.00033248	0.5006	0.634354	0	-0.0294623	0.8293	0.858569	EXP	0.00025535	0.0877	0.19294	1.53894e+06	35.9357	47.5612	30.6128	39.087	115	41.3	371	Brattstrom_1968	CTmax	adults	LRR
Anaxyrus debilis	Bufonidae	GreatPlains_Deserts	38	93	17905	0.0995111	0.0610103	0.140803	0.0797927	0.0172936	17.3785	0.129064	0.503	0.634354	0	OLS	-0.0001629	0.88058	0.901488	0	-0.14518	0.4524	0.594197	OLS	-0.001049	0.186404	0.315453	730930	33.4589	38.8599	26.5827	32.7213	54	NA	NA	NA	NA	NA	NA
Anaxyrus fowleri	Bufonidae	EasternForests	48	93	17323	0.0794106	0.046757	0.122716	0.075959	0.0184067	23.1792	-0.505668	0.001186	0.00993981	1	SLM	-0.00140253	0.07368	0.174381	0	0.296504	0.07067	0.172749	SLM	-4.289e-06	0.9784	0.989646	1.24042e+06	36.0985	41.758	30.9454	36.3517	95	36.6	378	Brattstrom_1968	CTmax	adults	LRR
Anaxyrus punctatus	Bufonidae	GreatPlains_Deserts	32	94	15474	0.07792	0.029193	0.108713	0.0795203	0.0237947	30.5374	-0.276581	0.1709	0.297806	0	SEM	-0.00156926	0.08655	0.19294	0	-0.185697	0.3638	0.508165	OLS	-0.0002136	0.640168	0.746156	2.15992e+06	32.3645	37.3274	22.2633	29.7954	76	45.2	4074	Rausch_2007	CTmax	adults	LRR
Anaxyrus quercicus	Bufonidae	EasternForests	24	92	14759	0.0882704	0.0706897	0.102507	0.0318174	0.0101051	11.4479	-0.642105	0.00286	0.0192361	1	SEM	-0.00195909	0.01652	0.0676167	0	-0.101186	0.6712	0.772099	OLS	-2.57e-05	0.881	0.901488	585996	29.8586	35.0967	26.5994	30.848	35	NA	NA	NA	NA	NA	NA
Anaxyrus speciosus	Bufonidae	GreatPlains_Deserts	31	93	18868	0.123024	0.116809	0.13223	0.0154208	0.00376871	3.0634	-0.291415	0.1251	0.235876	0	OLS	-0.0006131	0.0106	0.0504216	0	-0.40501	0.0293	0.103136	OLS	-0.0003245	0.0376	0.116098	473371	30.9193	35.2019	26.401	30.8015	100	NA	NA	NA	NA	NA	NA
Anaxyrus terrestris	Bufonidae	EasternForests	56	92	12251	0.0706096	0.0624903	0.0800701	0.0175799	0.00390577	5.53149	0.558742	6.001e-05	0.000704117	0	SEM	0.00095959	7.779e-05	0.00085569	0	0.187587	0.2067	0.330135	SLM	4.5701e-05	0.12908	0.235876	557295	30.7284	34.9422	26.1231	30.5327	123	41.7654	3731	Noland_and_Ultsch_1981	CTmax	larvae	OS
Anaxyrus woodhousii	Bufonidae	GreatPlains_Deserts	67	95	18866	0.0832381	0.0246821	0.103737	0.0790553	0.0198739	23.8759	0.154939	0.2406	0.37474	0	SEM	0.00057363	0.5046	0.634354	0	0.0611532	0.6454	0.747305	SEM	0.00024855	0.0421	0.123493	2.14822e+06	37.0446	46.8119	31.6402	39.2261	127	NA	NA	NA	NA	NA	NA
Gastrophryne carolinensis	Microhylidae	EasternForests	57	93	21344	0.060699	0.0312724	0.0790046	0.0477322	0.0137677	22.6819	-0.541833	3.134e-05	0.000393989	1	SEM	-0.00185919	0.001781	0.0130607	1	0.231262	0.1025	0.207356	SLM	0.00015099	0.1299	0.235876	1.89474e+06	32.1956	37.0384	25.4071	31.2227	39	41.5436	1258	Cupp_1980	CTmax	adults	prodding
Gastrophryne olivacea	Microhylidae	GreatPlains_Deserts	31	93	26324	0.118544	0.0918922	0.154186	0.0622941	0.019881	16.7709	-0.84087	2.071e-06	3.3136e-05	1	SLM	-0.00442276	2.2e-16	1.29067e-14	1	0.286771	0.1743	0.300753	OLS	0.0006472	0.254	0.390234	662040	34.9348	39.6447	26.7293	33.187	43	NA	NA	NA	NA	NA	NA
Hyla andersonii	Hylidae	EasternForests	51	94	18708	0.101729	0.0552775	0.144256	0.0889787	0.0272676	26.804	-0.422551	0.026	0.0933878	0	SEM	-0.00050039	0.021723	0.0849611	0	-0.141193	0.4736	0.612894	OLS	-0.0001367	0.778198	0.836636	174535	34.8368	40.0699	30.53	35.3	51	40.2	2696	John-Alder_et_al_1988	CTmax	adults	LRR
Hyla avivoca	Hylidae	EasternForests	42	94	21420	0.110602	0.076788	0.139022	0.0622343	0.0125094	11.3103	0.00109469	0.9967	0.9967	0	SEM	-0.0011066	0.472721	0.612894	0	0.325467	0.09102	0.19536	SEM	6.6282e-05	0.8041	0.84239	478467	32.5268	37.3733	29.7922	33.5828	52	NA	NA	NA	NA	NA	NA
Hyla chrysoscelis	Hylidae	EasternForests	40	93	21115	0.0992403	0.0758338	0.124256	0.0484219	0.0115815	11.6701	-0.494105	0.006065	0.0313953	1	SEM	-0.0014708	0.199819	0.330135	0	0.282764	0.13	0.235876	SLM	0.0002294	0.03027	0.104461	946178	34.7447	39.9396	30.06	34.9998	62	38.02	3173	Lutterschmidt_and_Hutchison_1997	CTmax	adults	LRR
Hyla cinerea	Hylidae	EasternForests	70	93	13861	0.0603728	0.0279019	0.0920798	0.0641779	0.0183512	30.3965	-0.391129	0.001647	0.0126031	1	SEM	-0.00279941	0.004494	0.0250195	1	0.355715	0.004549	0.0250195	SLM	0.00012315	0.09745	0.204181	1.93664e+06	32.6413	38.355	25.4041	31.8795	66	36.6	2697	John-Alder_et_al_1988	CTmax	adults	LRR
Hyla femoralis	Hylidae	EasternForests	58	93	20264	0.102499	0.0391092	0.129215	0.0901062	0.0215208	20.9961	-0.372859	0.01209	0.05456	0	SEM	-0.0024826	0.159	0.27984	0	-0.0485105	0.7517	0.816662	SLM	-0.00011938	0.5732	0.690981	698411	30.9441	36.9845	26.9262	31.9554	44	NA	NA	NA	NA	NA	NA
Hyla gratiosa	Hylidae	EasternForests	47	93	17652	0.0845409	0.0594203	0.0967689	0.0373486	0.00928673	10.9849	-0.351394	0.02482	0.0910067	0	SLM	-0.00071976	0.12071	0.233461	0	0.157822	0.3244	0.456755	OLS	1.747e-05	0.887	0.902382	688349	31.2755	35.8508	27.7878	31.8193	70	NA	NA	NA	NA	NA	NA
Hyla squirella	Hylidae	EasternForests	57	93	18597	0.0858473	0.0337409	0.111385	0.0776437	0.021394	24.9209	0.104858	0.5239	0.652192	0	SEM	-0.00122919	0.1943	0.325684	0	0.0570311	0.7302	0.813387	SEM	-6.2708e-05	0.4805	0.617285	1.08272e+06	31.4184	36.6074	26.3325	31.47	45	36.5	2698	John-Alder_et_al_1988	CTmax	adults	LRR
Incilius nebulifer	Bufonidae	EasternForests	28	93	14284	0.133333	0.0504291	0.216751	0.166321	0.0433933	32.5451	-0.391304	0.06581	0.165465	0	SEM	-0.0071576	0.0455711	0.12731	0	0.42716	0.04206	0.123493	SEM	0.00089021	0.05962	0.156614	578398	29.5187	32.4977	22.4855	27.4916	132	NA	NA	NA	NA	NA	NA
Pseudacris clarkii	Hylidae	GreatPlains_Deserts	10	93	26236	0.185431	0.162712	0.205701	0.0429889	0.0150414	8.11163	NA	NA	NA	NA	NA	NA	NA	NA	0	NA	NA	NA	NA	NA	NA	NA	67455.2	35.3191	37.4192	33.166	35.2926	32	NA	NA	NA	NA	NA	NA
Pseudacris crucifer	Hylidae	NorthernForests	108	92	6960	0.0370425	0.016152	0.0545414	0.0383894	0.00855774	23.1025	-0.212021	0.04752	0.13068	0	SEM	-0.00014893	0.7155	0.802089	0	0.0292599	0.7867	0.836636	SEM	1.7048e-05	0.6849	0.781326	4.57534e+06	37.6634	51.726	29.5015	40.6138	37	36.2	351	Brattstrom_1963	CTmax	adults	LRR
Pseudacris feriarum	Hylidae	EasternForests	29	92	14432	0.066905	0.0504768	0.0793588	0.0288819	0.00783529	11.7111	-0.280632	0.2051	0.330135	0	SEM	-0.00167939	0.036	0.113143	0	-0.182669	0.4158	0.558533	SEM	0.00011454	0.2723	0.406142	345467	33.5015	36.9878	29.9695	33.4786	38	39.401	1282	Cupp_1980	CTmax	juveniles	prodding
Pseudacris fouquettei	Hylidae	EasternForests	24	91	16553	0.0811313	0.0751684	0.0861226	0.0109542	0.0030591	3.77056	-0.585714	0.02425	0.0908085	0	OLS	-0.0005583	0.0392	0.118952	0	0.0755174	0.7891	0.836636	OLS	7.511e-05	0.257	0.390234	278079	32.9101	35.7582	30.0185	32.8884	30	NA	NA	NA	NA	NA	NA
Pseudacris maculata	Hylidae	GreatPlains_Deserts	43	91	16757	0.0730875	0.0489717	0.0882606	0.0392889	0.0116513	15.9416	-0.369353	0.05873	0.156613	0	OLS	-0.0007956	0.09	0.19536	0	-0.197953	0.3223	0.456755	SEM	-0.0001611	0.1395	0.250531	2.42894e+06	41.7479	50.1877	33.8404	42.0141	41	40.41	1502	Dunlap_1968	CTmax	adults	other - "the temperature at which no further movements of throat, abdomen, or limbs could be elicited by tapping the container against the wall of the beaker for 10 sec"
Pseudacris nigrita	Hylidae	EasternForests	24	93	19621	0.0835575	0.0666905	0.0963108	0.0296202	0.00846488	10.1306	-0.0815273	0.7482	0.816662	0	OLS	-0.001562	0.20821	0.330135	0	0.578137	0.01197	0.05456	OLS	0.0003065	0.0784	0.181558	297239	30.5146	34.8838	28.6403	31.762	33	NA	NA	NA	NA	NA	NA
Pseudacris ocularis	Hylidae	EasternForests	45	91	20079	0.0820686	0.0539609	0.1021	0.0481389	0.0120328	14.6618	-0.515323	0.003402	0.021384	1	SEM	-0.003403	0.004421	0.0250195	1	-0.0750953	0.6881	0.781326	SEM	-0.00015153	0.2701	0.406142	330394	29.9897	34.8356	26.3325	30.584	20	NA	NA	NA	NA	NA	NA
Pseudacris ornata	Hylidae	EasternForests	48	94	17551	0.0636011	0.0504571	0.0767515	0.0262944	0.00599357	9.4237	-0.464238	0.007021	0.0353056	1	SEM	-0.00313018	0.0001063	0.00110052	1	-0.141864	0.431	0.570346	SEM	-0.0001612	0.1428	0.253867	156596	31.2194	33.318	29.3196	31.3188	40	NA	NA	NA	NA	NA	NA
Pseudacris streckeri	Hylidae	GreatPlains_Deserts	55	93	20448	0.0664406	0.0252061	0.150784	0.125578	0.0360389	54.2423	-0.936746	2.2e-16	1.29067e-14	1	SLM	-0.0031596	0.003723	0.0225948	1	0.437012	0.009758	0.0477058	SEM	-0.00036212	0.04477	0.127089	698250	36.1607	40.3942	28.4236	34.4089	48	NA	NA	NA	NA	NA	NA
Pseudacris triseriata	Hylidae	EasternForests	6	91	23304	0.151407	0.122779	0.168446	0.0456677	0.0194169	12.8243	NA	NA	NA	NA	NA	NA	NA	NA	0	NA	NA	NA	NA	NA	NA	NA	13910.6	38.7772	39.8914	37.7358	38.8136	32	NA	NA	NA	NA	NA	NA
Rana berlandieri	Ranidae	GreatPlains_Deserts	22	93	26133	0.119864	0.0483798	0.164886	0.116506	0.0337457	28.1533	-0.908772	2.2e-16	1.29067e-14	1	SEM	-0.0090821	1.333e-05	0.000180468	1	-0.427599	0.06782	0.168117	SEM	0.0021205	0.3194	0.456755	438374	29.9327	32.2552	22.4855	27.3703	120	39.6896	3631	Meza-Parral_et al. 2020	CTmax	adults	other - "the complete immobility and rigidity of the body of the animals"
Rana blairi	Ranidae	GreatPlains_Deserts	34	92	25425	0.111591	0.0677742	0.151412	0.0836375	0.0162701	14.5801	-0.189516	0.3058	0.452276	0	SEM	-0.00090734	0.59619	0.713806	0	0.0428338	0.819	0.852923	SEM	-0.00047418	0.4189	0.558533	675901	38.373	41.7719	32.4754	37.1236	114	37.16	3181	Lutterschmidt_and_Hutchison_1997	CTmax	adults	LRR
Rana catesbeiana	Ranidae	NorthernForests	132	93	27526	0.0426617	0.0060391	0.0626336	0.0565945	0.0108408	25.4111	-0.479493	1.218e-06	2.14368e-05	1	SLM	-0.00026541	0.11689	0.228585	0	0.0394562	0.7057	0.796174	SEM	-5.4577e-05	0.3928	0.535913	4.81839e+06	38.0042	46.8149	27.7833	37.2991	220	38.88	3183	Lutterschmidt_and_Hutchison_1997	CTmax	adults	LRR
Rana clamitans	Ranidae	NorthernForests	125	93	19649	0.045167	0.0315986	0.0563756	0.0247769	0.00668111	14.792	-0.291795	0.002495	0.0175648	1	SEM	0.00035878	0.2572	0.390234	0	0.209766	0.03092	0.104652	SEM	6.5819e-05	0.03229	0.107227	3.72714e+06	37.925	47.3586	29.5224	38.4405	108	36.3	352	Brattstrom_1963	CTmax	adults	LRR
Rana grylio	Ranidae	EasternForests	50	94	30640	0.0705424	0.0337413	0.093697	0.0599558	0.0123214	17.4666	-0.0525889	0.7401	0.816662	0	SEM	0.00062569	0.5624	0.682637	0	0.0994724	0.5308	0.653292	OLS	0.000137	0.37	0.512756	409261	29.307	31.3291	26.1231	28.7261	165	NA	NA	NA	NA	NA	NA
Rana palustris	Ranidae	NorthernForests	70	94	24332	0.0644159	0.0379918	0.0881853	0.0501935	0.0148548	23.0608	-0.17316	0.2055	0.330135	0	SEM	-0.00085195	0.31061	0.455561	0	0.00232275	0.9866	0.992238	SEM	2.8465e-05	0.802101	0.84239	2.40744e+06	39.6782	46.8127	31.4348	39.1238	87	31.3136	744	Brattstrom_and_Lawrence_1962	CTmax	adults	LRR
Rana pipiens	Ranidae	NorthernForests	107	93	24734	0.0495237	0.0099664	0.0837621	0.0737957	0.0186895	37.7385	-0.361383	0.001339	0.010712	1	SEM	-0.00091207	0.01627	0.0676167	0	-0.407463	0.0003144	0.00291234	SLM	-0.00026282	0.001097	0.0096536	5.73808e+06	44.6972	52.875	34.8459	43.8605	111	35.4	427	Brattstrom_1968	CTmax	adults	LRR
Rana sphenocephala	Ranidae	EasternForests	102	91	14052	0.0487242	0.0404574	0.0597673	0.0193099	0.00398085	8.17016	-0.176385	0.09631	0.204181	0	SEM	-0.00044672	0.04944	0.133868	0	0.16365	0.1254	0.235876	SEM	-2.03e-05	0.5262	0.652192	2.57369e+06	33.1238	40.3781	25.4038	32.891	127	40.1	2867	Katzenberger_et_al_2018	CTmax	larvae	prodding
Rana sylvatica	Ranidae	NorthernForests	73	91	15090	0.052516	0.00683794	0.100124	0.0932859	0.0256303	48.8049	-0.79987	2.394e-13	1.05336e-11	1	SLM	-0.0003441	0.10726	0.21452	0	-0.223081	0.1016	0.207356	SEM	-0.00022025	0.1152	0.227811	6.73266e+06	46.6566	65.3075	33.7698	49.5386	83	34.9827	3148	Lotshaw_1977	CTmax	adults	LRR
Scaphiopus couchii	Scaphiopodidae	GreatPlains_Deserts	58	94	4978	0.0768056	0.0282719	0.109391	0.0811195	0.0112926	14.7029	-0.578332	1.057e-05	0.000155027	1	SEM	0.00044251	0.417599	0.558533	0	-0.0876261	0.5368	0.656089	SEM	-0.00022563	0.126	0.235876	1.67059e+06	32.0773	37.9514	23.021	30.4862	91	42.86	3439	Madalozzo_2018	CTmax	larvae	prodding
Scaphiopus holbrookii	Scaphiopodidae	EasternForests	66	92	6489	0.0783236	0.0446292	0.102356	0.0577264	0.0122359	15.6223	0.0644566	0.6361	0.746156	0	SEM	0.00257049	0.002951	0.0192361	0	0.24214	0.07218	0.174023	SEM	8.111e-05	0.3221	0.456755	1.19154e+06	31.3364	38.3354	27.377	32.8562	78	34	441	Brattstrom_1968	CTmax	adults	LRR
Scaphiopus hurterii	Scaphiopodidae	GreatPlains_Deserts	23	92	7038	0.096256	0.0400305	0.154517	0.114487	0.0297785	30.9367	-0.541353	0.01505	0.0658068	0	SLM	-0.003676	0.08707	0.19294	0	0.123535	0.6038	0.714395	OLS	0.0002366	0.7429	0.816662	287538	31.4847	35.7582	26.9265	31.3424	83	NA	NA	NA	NA	NA	NA
Spea bombifrons	Scaphiopodidae	GreatPlains_Deserts	55	92	4742	0.0724561	0.0588589	0.0850289	0.02617	0.00640546	8.84047	-0.127959	0.3798	0.522225	0	SEM	-0.00044437	0.07431	0.174381	0	0.0757892	0.6048	0.714395	SEM	0.00019981	0.04312	0.124412	2.25265e+06	36	46.5261	26.4017	36.4639	64	NA	NA	NA	NA	NA	NA
Spea multiplicata	Scaphiopodidae	GreatPlains_Deserts	96	92	6655	0.103252	0.0778889	0.121578	0.0436889	0.00900375	8.72018	-0.225977	0.06206	0.160626	0	SEM	-0.0023643	0.03447	0.11216	0	0.271116	0.02424	0.0908085	OLS	0.0004795	0.0211	0.0844	369865	34.5077	37.9617	31.5465	34.7541	65	NA	NA	NA	NA	NA	NA
															19					9			3				0

### Sheet: Metadata
Column_Header	Column_Explanation
species	Binomial scientific name following AmphibiaWeb taxonomy. Pseudacris streckeri includes P. illinoensis as part of the species complex.
family	Taxonomic family
region_3cat	Primary ecoregion based on Level I CEC classification; Northern Forests if species extends into that ecoregion, otherwise classified based on where greatest proportion of range occurs
n_samples	Number of samples in final dataset for mapping
clust_opt	"Optimal" clustering threshold used for ipyrad assembly (parameter 14)
n_loci_co50	Number of loci retained in the clustOpt_min50 datasets ("optimal" clustering threshold and minimum of 50% of individuals per locus)
ho_mean	Mean heterozygosity (ho) calculated for each species from the clustOpt_min50 dataset
ho_min	Minimum heterozygosity (ho) calculated for each species from the clustOpt_min50 dataset
ho_max	Maximum heterozygosity (ho) calculated for each species from the clustOpt_min50 dataset
ho_range	Range (maximum-minimum) of heterozygosity (ho) calculated for each species from the clustOpt_min50 dataset
ho_sd	Standard deviation of heterozygosity (ho) calculated for each species from the clustOpt_min50 dataset
ho_cv	Coefficient for variation of heterozygosity (ho) calculated for each species from the clustOpt_min50 dataset
lat_sm_loc_rho	Spearman correlation coefficient (rho) for heterozygosity and latitude. Values opposite of the predicted negative correlation are highlighted in red. NA = Not Applicable, tests were not done because of limited sample size.
lat_sm_loc_p	Spearman correlation p-value for heterozygosity and latitude. NA = Not Applicable, tests were not done because of limited sample size.
lat_sm_loc_p_adj_bh	Spearman correlation adjusted p-value for heterozygosity and latitude; corrected for multiple tests using Benjamini-Hochberg correction. Values <0.05 after correction are highlighted green and considered significant. NA = Not Applicable, tests were not done because of limited sample size.
lat_sm_binary	Binary response variable indicating support for latitudinal diversity gradient based on Spearman correlation after correction for multiple tests. Yes = 1, No = 0. NA = Not Applicable, tests were not done because of limited sample size.
lat_sreg_mod	Spatial regression model for heterozygosity and latitude chosen based on AIC, removing models with convergence errors. SLM = spatial lag model; SEM = spatial error model; OLS = ordinary least squares model; EXP = exponential model. NA = Not Applicable, tests were not done because of limited sample size.
lat_sreg_est	Spatial regression model estimate for heterozygosity and latitude based on the chosen model (lat_sreg_mod). Values opposite of the predicted negative correlation are highlighted in red. NA = Not Applicable, tests were not done because of limited sample size.
lat_sreg_p	Spatial regression p-value for heterozygosity and latitude based on the chosen model (lat_sreg_mod). NA = Not Applicable, tests were not done because of limited sample size.
lat_sreg_p_adj_bh	Spatial regression adjusted p-value for heterozygosity and latitude based on the chosen model (lat_sreg_mod); corrected for multiple tests using Benjamini-Hochberg correction. Calculations are shown in the "Corrected_pvalues" tab of this spreadsheet. Values <0.05 after correction are highlighted green and considered significant. NA = Not Applicable, tests were not done because of limited sample s…
lat_sreg_binary	Binary response variable indicating support for latitudinal diversity gradient based on spatial regression after correction for multiple tests. Yes = 1, No = 0. NA = Not Applicable, tests were not done because of limited sample size.
ant_sm_loc_rho	Spearman correlation coefficient (rho) for heterozygosity and anthromes. Values opposite of the predicted positive correlation are highlighted in red. NA = Not Applicable, tests were not done because of limited sample size.
ant_sm_loc_p	Spearman correlation p-value for heterozygosity and anthromes. NA = Not Applicable, tests were not done because of limited sample size.
ant_sm_loc_p_adj_bh	Spearman correlation adjusted p-value for heterozygosity and anthromes; corrected for multiple tests using Benjamini-Hochberg correction. Calculations are shown in the "Corrected_pvalues" tab of this spreadsheet. Values <0.05 after correction are highlighted green and considered significant. NA = Not Applicable, tests were not done because of limited sample size.
ant_sreg_mod	Spatial regression model for heterozygosity and anthromes chosen based on AIC, removing models with convergence errors. SLM = spatial lag model; SEM = spatial error model; OLS = ordinary least squares model; EXP = exponential model. NA = Not Applicable, tests were not done because of limited sample size.
ant_sreg_est	Spatial regression model estimate for heterozygosity and anthromes based on the chosen model (lat_sreg_mod). Values opposite of the predicted negative correlation are highlighted in red. NA = Not Applicable, tests were not done because of limited sample size.
ant_sreg_p	Spatial regression p-value for heterozygosity and anthromes based on the chosen model (lat_sreg_mod). NA = Not Applicable, tests were not done because of limited sample size.
ant_sreg_p_adj_bh	Spatial regression adjusted p-value for heterozygosity and anthromes based on the chosen model (lat_sreg_mod); corrected for multiple tests using Benjamini-Hochberg correction. Values <0.05 after correction are highlighted green and considered significant. NA = Not Applicable, tests were not done because of limited sample size.
range_size_coords	Sampled range size in square kilometers (km^2) based on generating a minimum convex polygon around sample coordinates and calculating the area of the polygon.
mean_lat_coords	Mean latitude of sampled coordinates.
max_lat_coords	Maximum latitude of sampled coordinates.
min_lat_coords	Minimum latitude of sampled coordinates.
midpoint_lat_coords	Midpoint latitude of sampled coordinates.
max_body_size	Maximum body size as snout-vent length in millimeters (mm) obtained from the AmphiBIO database or Peterson field guides.
therm_tolerance	From AmphiTherm database - Mean thermal tolerance of the animals tested (°C).
therm_uniqueID	From AmphiTherm database - Unique identifier for row in the data.
therm_ref	From AmphiTherm database - Abbreviated reference for the study.
therm_metric	From AmphiTherm database - The metric used to assess thermal tolerance (CTmax chosen for all species)
therm_lifestage	From AmphiTherm database - The life stage tested for thermal tolerance. (Chose adults when available, then juveniles, then larvae)
therm_endpoint	From AmphiTherm database - The endpoint used for assessing thermal tolerance (Chose loss or righting response (LRR) when available, then no response to prodding (prodding), then onset of spasms (OS), or "other")

### Sheet: Corrected_pvalues
species	test	pvalue_orig	rank	pm_over_k	pvalue_adj_bh	pvalue_adj_bh
Acris blanchardi	lat_sm_loc_p	8.377e-08	9	1.63817e-06	1.63817e-06	1.63817e-06
Acris crepitans	lat_sm_loc_p	7.881e-08	8	1.73382e-06	1.63817e-06	1.63817e-06
Acris gryllus	lat_sm_loc_p	0.0002587	18	0.00252951	0.00252951	0.00252951
Anaxyrus americanus	lat_sm_loc_p	1.332e-08	7	3.34903e-07	3.34903e-07	3.34903e-07
Anaxyrus cognatus	lat_sm_loc_p	0.1826	103	0.312016	0.312016	0.312016
Anaxyrus debilis	lat_sm_loc_p	0.503	139	0.636892	0.634354	0.634354
Anaxyrus fowleri	lat_sm_loc_p	0.001186	21	0.00993981	0.00993981	0.00993981
Anaxyrus punctatus	lat_sm_loc_p	0.1709	101	0.297806	0.297806	0.297806
Anaxyrus quercicus	lat_sm_loc_p	0.00286	26	0.01936	0.0192361	0.0192361
Anaxyrus speciosus	lat_sm_loc_p	0.1251	92	0.239322	0.235876	0.235876
Anaxyrus terrestris	lat_sm_loc_p	6.001e-05	15	0.000704117	0.000704117	0.000704117
Anaxyrus woodhousii	lat_sm_loc_p	0.2406	113	0.37474	0.37474	0.37474
Gastrophryne carolinensis	lat_sm_loc_p	3.134e-05	14	0.000393989	0.000393989	0.000393989
Gastrophryne olivacea	lat_sm_loc_p	2.071e-06	11	3.3136e-05	3.3136e-05	3.3136e-05
Hyla andersonii	lat_sm_loc_p	0.026	49	0.0933878	0.0933878	0.0933878
Hyla avivoca	lat_sm_loc_p	0.9967	176	0.9967	0.9967	0.9967
Hyla chrysoscelis	lat_sm_loc_p	0.006065	34	0.0313953	0.0313953	0.0313953
Hyla cinerea	lat_sm_loc_p	0.001647	23	0.0126031	0.0126031	0.0126031
Hyla femoralis	lat_sm_loc_p	0.01209	39	0.05456	0.05456	0.05456
Hyla gratiosa	lat_sm_loc_p	0.02482	48	0.0910067	0.0910067	0.0910067
Hyla squirella	lat_sm_loc_p	0.5239	141	0.653946	0.652192	0.652192
Incilius nebulifer	lat_sm_loc_p	0.06581	70	0.165465	0.165465	0.165465
Pseudacris crucifer	lat_sm_loc_p	0.04752	64	0.13068	0.13068	0.13068
Pseudacris feriarum	lat_sm_loc_p	0.2051	107	0.337361	0.330135	0.330135
Pseudacris fouquettei	lat_sm_loc_p	0.02425	47	0.0908085	0.0908085	0.0908085
Pseudacris maculata	lat_sm_loc_p	0.05873	66	0.156613	0.156613	0.156613
Pseudacris nigrita	lat_sm_loc_p	0.7482	161	0.817908	0.816662	0.816662
Pseudacris ocularis	lat_sm_loc_p	0.003402	28	0.021384	0.021384	0.021384
Pseudacris ornata	lat_sm_loc_p	0.007021	35	0.0353056	0.0353056	0.0353056
Pseudacris streckeri	lat_sm_loc_p	2.2e-16	3	1.29067e-14	1.29067e-14	1.29067e-14
Rana berlandieri	lat_sm_loc_p	2.2e-16	3	1.29067e-14	1.29067e-14	1.29067e-14
Rana blairi	lat_sm_loc_p	0.3058	119	0.452276	0.452276	0.452276
Rana catesbeiana	lat_sm_loc_p	1.218e-06	10	2.14368e-05	2.14368e-05	2.14368e-05
Rana clamitans	lat_sm_loc_p	0.002495	25	0.0175648	0.0175648	0.0175648
Rana grylio	lat_sm_loc_p	0.7401	159	0.81923	0.816662	0.816662
Rana palustris	lat_sm_loc_p	0.2055	109	0.331817	0.330135	0.330135
Rana pipiens	lat_sm_loc_p	0.001339	22	0.010712	0.010712	0.010712
Rana sphenocephala	lat_sm_loc_p	0.09631	83	0.204224	0.204181	0.204181
Rana sylvatica	lat_sm_loc_p	2.394e-13	4	1.05336e-11	1.05336e-11	1.05336e-11
Scaphiopus couchii	lat_sm_loc_p	1.057e-05	12	0.000155027	0.000155027	0.000155027
Scaphiopus holbrookii	lat_sm_loc_p	0.6361	150	0.746357	0.746156	0.746156
Scaphiopus hurterii	lat_sm_loc_p	0.01505	40	0.06622	0.0658068	0.0658068
Spea bombifrons	lat_sm_loc_p	0.3798	128	0.522225	0.522225	0.522225
Spea multiplicata	lat_sm_loc_p	0.06206	68	0.160626	0.160626	0.160626
Acris blanchardi	lat_sreg_p	4.43e-09	6	1.29947e-07	1.29947e-07	1.29947e-07
Acris crepitans	lat_sreg_p	6.494e-11	5	2.28589e-09	2.28589e-09	2.28589e-09
Acris gryllus	lat_sreg_p	0.06311	69	0.160976	0.160976	0.160976
Anaxyrus americanus	lat_sreg_p	0.2053	108	0.334563	0.330135	0.330135
Anaxyrus cognatus	lat_sreg_p	0.5006	138	0.638446	0.634354	0.634354
Anaxyrus debilis	lat_sreg_p	0.88058	171	0.906328	0.901488	0.901488
Anaxyrus fowleri	lat_sreg_p	0.07368	74	0.175239	0.174381	0.174381
Anaxyrus punctatus	lat_sreg_p	0.08655	78	0.195292	0.19294	0.19294
Anaxyrus quercicus	lat_sreg_p	0.01652	43	0.0676167	0.0676167	0.0676167
Anaxyrus speciosus	lat_sreg_p	0.0106	37	0.0504216	0.0504216	0.0504216
Anaxyrus terrestris	lat_sreg_p	7.779e-05	16	0.00085569	0.00085569	0.00085569
Anaxyrus woodhousii	lat_sreg_p	0.5046	140	0.634354	0.634354	0.634354
Gastrophryne carolinensis	lat_sreg_p	0.001781	24	0.0130607	0.0130607	0.0130607
Gastrophryne olivacea	lat_sreg_p	2.2e-16	3	1.29067e-14	1.29067e-14	1.29067e-14
Hyla andersonii	lat_sreg_p	0.021723	45	0.0849611	0.0849611	0.0849611
Hyla avivoca	lat_sreg_p	0.472721	135	0.616288	0.612894	0.612894
Hyla chrysoscelis	lat_sreg_p	0.199819	106	0.331775	0.330135	0.330135
Hyla cinerea	lat_sreg_p	0.004494	31	0.0255143	0.0250195	0.0250195
Hyla femoralis	lat_sreg_p	0.159	100	0.27984	0.27984	0.27984
Hyla gratiosa	lat_sreg_p	0.12071	91	0.233461	0.233461	0.233461
Hyla squirella	lat_sreg_p	0.1943	105	0.325684	0.325684	0.325684
Incilius nebulifer	lat_sreg_p	0.0455711	63	0.12731	0.12731	0.12731
Pseudacris crucifer	lat_sreg_p	0.7155	157	0.802089	0.802089	0.802089
Pseudacris feriarum	lat_sreg_p	0.036	56	0.113143	0.113143	0.113143
Pseudacris fouquettei	lat_sreg_p	0.0392	58	0.118952	0.118952	0.118952
Pseudacris maculata	lat_sreg_p	0.09	81	0.195556	0.19536	0.19536
Pseudacris nigrita	lat_sreg_p	0.20821	111	0.330135	0.330135	0.330135
Pseudacris ocularis	lat_sreg_p	0.004421	30	0.0259365	0.0250195	0.0250195
Pseudacris ornata	lat_sreg_p	0.0001063	17	0.00110052	0.00110052	0.00110052
Pseudacris streckeri	lat_sreg_p	0.003723	29	0.0225948	0.0225948	0.0225948
Rana berlandieri	lat_sreg_p	1.333e-05	13	0.000180468	0.000180468	0.000180468
Rana blairi	lat_sreg_p	0.59619	147	0.713806	0.713806	0.713806
Rana catesbeiana	lat_sreg_p	0.11689	90	0.228585	0.228585	0.228585
Rana clamitans	lat_sreg_p	0.2572	116	0.390234	0.390234	0.390234
Rana grylio	lat_sreg_p	0.5624	145	0.682637	0.682637	0.682637
Rana palustris	lat_sreg_p	0.31061	120	0.455561	0.455561	0.455561
Rana pipiens	lat_sreg_p	0.01627	42	0.068179	0.0676167	0.0676167
Rana sphenocephala	lat_sreg_p	0.04944	65	0.133868	0.133868	0.133868
Rana sylvatica	lat_sreg_p	0.10726	88	0.21452	0.21452	0.21452
Scaphiopus couchii	lat_sreg_p	0.417599	131	0.561049	0.558533	0.558533
Scaphiopus holbrookii	lat_sreg_p	0.002951	27	0.0192361	0.0192361	0.0192361
Scaphiopus hurterii	lat_sreg_p	0.08707	79	0.193979	0.19294	0.19294
Spea bombifrons	lat_sreg_p	0.07431	75	0.174381	0.174381	0.174381
Spea multiplicata	lat_sreg_p	0.03447	54	0.112347	0.11216	0.11216
Acris blanchardi	ant_sm_loc_p	0.005109	33	0.027248	0.027248	0.027248
Acris crepitans	ant_sm_loc_p	0.08238	77	0.188297	0.188297	0.188297
Acris gryllus	ant_sm_loc_p	0.01533	41	0.0658068	0.0658068	0.0658068
Anaxyrus americanus	ant_sm_loc_p	0.3205	122	0.462361	0.456755	0.456755
Anaxyrus cognatus	ant_sm_loc_p	0.8293	170	0.858569	0.858569	0.858569
Anaxyrus debilis	ant_sm_loc_p	0.4524	134	0.594197	0.594197	0.594197
Anaxyrus fowleri	ant_sm_loc_p	0.07067	72	0.172749	0.172749	0.172749
Anaxyrus punctatus	ant_sm_loc_p	0.3638	126	0.508165	0.508165	0.508165
Anaxyrus quercicus	ant_sm_loc_p	0.6712	153	0.772099	0.772099	0.772099
Anaxyrus speciosus	ant_sm_loc_p	0.0293	50	0.103136	0.103136	0.103136
Anaxyrus terrestris	ant_sm_loc_p	0.2067	110	0.33072	0.330135	0.330135
Anaxyrus woodhousii	ant_sm_loc_p	0.6454	152	0.747305	0.747305	0.747305
Gastrophryne carolinensis	ant_sm_loc_p	0.1025	87	0.207356	0.207356	0.207356
Gastrophryne olivacea	ant_sm_loc_p	0.1743	102	0.300753	0.300753	0.300753
Hyla andersonii	ant_sm_loc_p	0.4736	136	0.612894	0.612894	0.612894
Hyla avivoca	ant_sm_loc_p	0.09102	82	0.19536	0.19536	0.19536
Hyla chrysoscelis	ant_sm_loc_p	0.13	97	0.235876	0.235876	0.235876
Hyla cinerea	ant_sm_loc_p	0.004549	32	0.0250195	0.0250195	0.0250195
Hyla femoralis	ant_sm_loc_p	0.7517	162	0.816662	0.816662	0.816662
Hyla gratiosa	ant_sm_loc_p	0.3244	125	0.456755	0.456755	0.456755
Hyla squirella	ant_sm_loc_p	0.7302	158	0.813387	0.813387	0.813387
Incilius nebulifer	ant_sm_loc_p	0.04206	59	0.125467	0.123493	0.123493
Pseudacris crucifer	ant_sm_loc_p	0.7867	165	0.839147	0.836636	0.836636
Pseudacris feriarum	ant_sm_loc_p	0.4158	130	0.562929	0.558533	0.558533
Pseudacris fouquettei	ant_sm_loc_p	0.7891	166	0.836636	0.836636	0.836636
Pseudacris maculata	ant_sm_loc_p	0.3223	124	0.457458	0.456755	0.456755
Pseudacris nigrita	ant_sm_loc_p	0.01197	38	0.05544	0.05456	0.05456
Pseudacris ocularis	ant_sm_loc_p	0.6881	155	0.781326	0.781326	0.781326
Pseudacris ornata	ant_sm_loc_p	0.431	133	0.570346	0.570346	0.570346
Pseudacris streckeri	ant_sm_loc_p	0.009758	36	0.0477058	0.0477058	0.0477058
Rana berlandieri	ant_sm_loc_p	0.06782	71	0.168117	0.168117	0.168117
Rana blairi	ant_sm_loc_p	0.819	169	0.852923	0.852923	0.852923
Rana catesbeiana	ant_sm_loc_p	0.7057	156	0.796174	0.796174	0.796174
Rana clamitans	ant_sm_loc_p	0.03092	52	0.104652	0.104652	0.104652
Rana grylio	ant_sm_loc_p	0.5308	143	0.653292	0.653292	0.653292
Rana palustris	ant_sm_loc_p	0.9866	175	0.992238	0.992238	0.992238
Rana pipiens	ant_sm_loc_p	0.0003144	19	0.00291234	0.00291234	0.00291234
Rana sphenocephala	ant_sm_loc_p	0.1254	93	0.237316	0.235876	0.235876
Rana sylvatica	ant_sm_loc_p	0.1016	86	0.207926	0.207356	0.207356
Scaphiopus couchii	ant_sm_loc_p	0.5368	144	0.656089	0.656089	0.656089
Scaphiopus holbrookii	ant_sm_loc_p	0.07218	73	0.174023	0.174023	0.174023
Scaphiopus hurterii	ant_sm_loc_p	0.6038	148	0.718032	0.714395	0.714395
Spea bombifrons	ant_sm_loc_p	0.6048	149	0.714395	0.714395	0.714395
Spea multiplicata	ant_sm_loc_p	0.02424	46	0.0927443	0.0908085	0.0908085
Acris blanchardi	ant_sreg_p	0.1001	85	0.207266	0.207266	0.207266
Acris crepitans	ant_sreg_p	0.03505	55	0.11216	0.11216	0.11216
Acris gryllus	ant_sreg_p	0.2339	112	0.367557	0.367557	0.367557
Anaxyrus americanus	ant_sreg_p	0.7796	164	0.836644	0.836636	0.836636
Anaxyrus cognatus	ant_sreg_p	0.0877	80	0.19294	0.19294	0.19294
Anaxyrus debilis	ant_sreg_p	0.186404	104	0.315453	0.315453	0.315453
Anaxyrus fowleri	ant_sreg_p	0.9784	174	0.989646	0.989646	0.989646
Anaxyrus punctatus	ant_sreg_p	0.640168	151	0.746156	0.746156	0.746156
Anaxyrus quercicus	ant_sreg_p	0.881	172	0.901488	0.901488	0.901488
Anaxyrus speciosus	ant_sreg_p	0.0376	57	0.116098	0.116098	0.116098
Anaxyrus terrestris	ant_sreg_p	0.12908	95	0.239138	0.235876	0.235876
Anaxyrus woodhousii	ant_sreg_p	0.0421	60	0.123493	0.123493	0.123493
Gastrophryne carolinensis	ant_sreg_p	0.1299	96	0.23815	0.235876	0.235876
Gastrophryne olivacea	ant_sreg_p	0.254	114	0.39214	0.390234	0.390234
Hyla andersonii	ant_sreg_p	0.778198	163	0.840263	0.836636	0.836636
Hyla avivoca	ant_sreg_p	0.8041	168	0.84239	0.84239	0.84239
Hyla chrysoscelis	ant_sreg_p	0.03027	51	0.104461	0.104461	0.104461
Hyla cinerea	ant_sreg_p	0.09745	84	0.204181	0.204181	0.204181
Hyla femoralis	ant_sreg_p	0.5732	146	0.690981	0.690981	0.690981
Hyla gratiosa	ant_sreg_p	0.887	173	0.902382	0.902382	0.902382
Hyla squirella	ant_sreg_p	0.4805	137	0.617285	0.617285	0.617285
Incilius nebulifer	ant_sreg_p	0.05962	67	0.156614	0.156614	0.156614
Pseudacris crucifer	ant_sreg_p	0.6849	154	0.782743	0.781326	0.781326
Pseudacris feriarum	ant_sreg_p	0.2723	118	0.406142	0.406142	0.406142
Pseudacris fouquettei	ant_sreg_p	0.257	115	0.393322	0.390234	0.390234
Pseudacris maculata	ant_sreg_p	0.1395	98	0.250531	0.250531	0.250531
Pseudacris nigrita	ant_sreg_p	0.0784	76	0.181558	0.181558	0.181558
Pseudacris ocularis	ant_sreg_p	0.2701	117	0.406304	0.406142	0.406142
Pseudacris ornata	ant_sreg_p	0.1428	99	0.253867	0.253867	0.253867
Pseudacris streckeri	ant_sreg_p	0.04477	62	0.127089	0.127089	0.127089
Rana berlandieri	ant_sreg_p	0.3194	121	0.464582	0.456755	0.456755
Rana blairi	ant_sreg_p	0.4189	132	0.558533	0.558533	0.558533
Rana catesbeiana	ant_sreg_p	0.3928	129	0.535913	0.535913	0.535913
Rana clamitans	ant_sreg_p	0.03229	53	0.107227	0.107227	0.107227
Rana grylio	ant_sreg_p	0.37	127	0.512756	0.512756	0.512756
Rana palustris	ant_sreg_p	0.802101	167	0.845328	0.84239	0.84239
Rana pipiens	ant_sreg_p	0.001097	20	0.0096536	0.0096536	0.0096536
Rana sphenocephala	ant_sreg_p	0.5262	142	0.652192	0.652192	0.652192
Rana sylvatica	ant_sreg_p	0.1152	89	0.227811	0.227811	0.227811
Scaphiopus couchii	ant_sreg_p	0.126	94	0.235915	0.235876	0.235876
Scaphiopus holbrookii	ant_sreg_p	0.3221	123	0.460891	0.456755	0.456755
Scaphiopus hurterii	ant_sreg_p	0.7429	160	0.81719	0.816662	0.816662
Spea bombifrons	ant_sreg_p	0.04312	61	0.124412	0.124412	0.124412
Spea multiplicata	ant_sreg_p	0.0211	44	0.0844	0.0844	0.0844
